# Disc and Actin-Associated Protein 1 Influence Attachment in the Intestinal Parasite *Giardia lamblia*

**DOI:** 10.1101/2021.08.06.455446

**Authors:** Melissa C. Steele-Ogus, Ava M. Obenaus, Nathan J. Sniadecki, Alexander R. Paredez

## Abstract

The deep-branching eukaryote *Giardia lamblia* is an extracellular parasite that attaches to the host intestine via a microtubule-based structure called the ventral disc. Control of attachment is mediated in part by the movement of two regions of the ventral disc that either permit or exclude the passage of fluid under the disc. Several known disc-associated proteins (DAPs) contribute to disc structure and function, but no force-generating protein has been identified among them. We recently identified several *Giardia* actin (*Gl*Actin) interacting proteins at the ventral disc, which could potentially employ actin polymerization for force generation and disc conformational changes. One of these proteins, Disc and Actin Associated Protein 1 (DAAP1), is highly enriched at the two regions of the disc previously shown to be important for fluid flow during attachment. In this study, we investigate the role of both *Gl*Actin and DAAP1 in ventral disc morphology and function. We confirmed interaction between *Gl*Actin and DAAP1 through coimmunoprecipitation, and used immunofluorescence to localize both proteins throughout the cell cycle and during trophozoite attachment. Similar to other DAPs, the association of DAAP1 with the disc is stable, except during cell division when the disc disassembles. Depletion of *Gl*Actin by translation-blocking antisense morpholinos resulted in both impaired attachment and defects in the ventral disc, indicating that *Gl*Actin contributes to disc-mediated attachment. Depletion of DAAP1 through CRISPR interference resulted in intact discs but impaired attachment, gating, and flow under the disc. As attachment is essential for infection, elucidation of these and other molecular mediators is a promising area for development of new therapeutics against a ubiquitous parasite.

**Author Summary:** *Giardia lamblia* is a single-celled organism and one of the most common gastrointestinal parasites worldwide. In developing countries, recurrent *Giardia* infections are common, due to lack of access to clean water. *Giardia* infections can lead to diarrhea, vomiting, dehydration, disruption of the intestinal microbiome, and chronic infections can lead to irritable bowel syndrome. Because existing drug treatments have side effects and *Giardia’s* resistance to drugs is increasing, new treatment strategies are needed. The parasite’s attachment to the host’s intestine is mediated by a *Giardia*-specific structure that resembles a suction cup and is called the ventral adhesive disc. We previously identified DAAP1, a protein which interacts with *Giardia* actin and localizes to the ventral disc. Here, we explore the relationship between these two proteins and investigate their role in disc-based attachment. Most disc proteins, including DAAP1, are unrelated to any human proteins, making them appealing drug targets to inhibit parasite attachment and infection.
