## Supplementary material for "Disc and Actin-Associated Protein 1 Influence Attachment in the Intestinal Parasite *Giardia lamblia*": Table S3

### Sheet: Sheet1
Gene	Plasmid	Primer Sequences	Episomal or Integrated	Notes
GL50803_16844	pks_16844_mNeon_Neo	F– 5’ ctccaccgcggtggcggccgcCTACAGATCCCGTTAAACC 3’	Integrated	Construct with C-terminal tag, 16844 coding sequence plus 200 base pairs of upstream sequence were amplified from WBC6 genomic DNA. Restriction enzymes NotI-HF and BamHI-HF were used to digest pks mNeonGreen N11 NEO vector; Gibson reaction was used for assembly. AvaI was used for linearization
		R–5’ cctgaaccgcctccggatccATAAACAGAGACGTTTGCTAAC 3’
Verification of integration of 16844-mNeonGreen into genomic DNA	N/A	F– 5' TGCAGCTATCATGAGAGC 3'	N/A	Forward primer begins 274 bp upstream of putative promoter region upstream of 16844 coding sequence. Reverse primer begins 107 bp after beginning of mNeonGreen coding sequence
		R– 5' CATTTGGATTGCCGGTG 3'
GL50803_16844	pks_16844_3HA_Neo	F– 5’ gcaggaattcgatatcaagcttCTACAGATCCCGTTAAACC 3'	Episomal	Construct with C-terminal tag, 16844 coding sequence plus 200 base pairs of upstream sequence were amplified from WBC6 genomic DNA. Restriction enzymes HindIII-HF and AflII were used to digest pks 3HA NEO vector; Gibson reaction was used for assembly.
		R–5’ cgtcataaggatattccttaagATAAACAGAGACGTTTGCTAAC 3'
GL50803_86676	pks_HALO_86676_PAC	F–5' ccgctctagaactagtggatccAATGGACACAAGAGATGC 3'	Episomal	Construct with C-terminal tag, 86676 coding sequence plus 200 base pairs of upstream sequence were amplified from WBC6 genomic DNA. HALO tag was amplified from HALO vector. Restriction enzymes EcoRI-HF and NotI-HF were used to digest pks 3XHA PAC vector; All three fragments were assembled using In-Fusion cloning reaction (Takara Bio).
		R–5' agcaacgatgatgcaaagaattcTTAACCGGAAATCTCCAG 3'
		F–5' tttgtcttcCTCGAGCCAACCACTGAG 3'
		R–5' aaaggtcgacggaaagaattcTTAACCGGAAATCTCCAG 3'
GL50803_16844 CRISPRi Construct	dCas9_sgRNA392-411_PAC	F- 5' CAAAGCACGACCCTACCATGGCCA 3'	Episomal	dCas9 PAC plasmid was digested with BbsI. Plasmid was assembled with T4 Ligase.
		R- 5' AAACTGGCCATGGTAGGGTCGTGC 3'
GL50803_16844 CRISPRi Construct with 86676 HALO	dCas9_PAC and dCas9_sgRNA392-411_PAC	F-5' tatagaatactcaagcttggACATCCTGCACCGTAGTG 3'	Episomal	86676-HALO was amplified from above plasmid and dCas9 plasmid, either empty or with sgRNA, was digested with AscI. Plasmids were assembled with Gibson cloning.
		R-5' agatcaacttactaatagggTTAACCGGAAATCTCCAGAG 3'
Morpholino sequences
Gene target	Sequence
N/A (Standard control)	CCTCTTACCTCAGTTACAATTTATA
GL50803_40817 (GlActin)	GCAGGGTTGTCGTCTGTCATTTTAC
GL50803_16844	AAAAGTTTCTTCCGCGCAAAGGCC
