## Supplementary material for "Disc and Actin-Associated Protein 1 Influence Attachment in the Intestinal Parasite *Giardia lamblia*": Table S2

### Sheet: Replicate 1
Unattached	Read
	1	2		Total	Percent
dCas9-CTRL	310000	304000		614000	0.261165
dCas9+sgRNA392-411	318000	310000		628000	0.269066
Attached	Read
	1	2		Total	Percent
dCas9-CTRL	867000	870000		1737000	0.738835
dCas9+sgRNA392-411	856000	850000		1706000	0.730934
Total:
dCas9-CTRL	2351000
dCas9+sgRNA392-411	2334000
X2 (1, N = 4685000) = 155584079137.67, p <.00001

### Sheet: Replicate 2
Unattached	Read
	1	2		Total	Percent
dCas9-CTRL	123000	119000		242000	0.132675
dCas9+sgRNA392-411	166000	168000		334000	0.158896
Attached	Read
	1	2		Total	Percent
dCas9-CTRL	794000	788000		1582000	0.867325
dCas9+sgRNA392-411	890000	878000		1768000	0.841104
Total:
dCas9-CTRL	1824000
dCas9+sgRNA392-411	2102000
X2 (1, N =3926000) = 5363.32, p <.00001

### Sheet: Replicate 3
Unattached	Read
	1	2		Total	Percent
dCas9-CTRL	137000	140000		277000	0.161799
dCas9+sgRNA392-411	144000	145000		289000	0.161724
Attached	Read
	1	2		Total	Percent
dCas9-CTRL	736000	699000		1435000	0.838201
dCas9+sgRNA392-411	756000	742000		1498000	0.838276
Total:
dCas9-CTRL	1712000
dCas9+sgRNA392-411	1787000
X2 (1, N = 3499000) = 0.037, p =.849
