## Supplementary material for "Disc and Actin-Associated Protein 1 Influence Attachment in the Intestinal Parasite *Giardia lamblia*": Table S1

### Sheet: Sheet1
Raw numbers
	Replicate 1	Replicate 2	Replicate 3
Control Attached	2000000	1750000	891000
Control Unattached	302000	884000	353000
Actin-Depleted Attached	487000	403000	144000
Actin-Depleted Unattached	1480000	1671500	466000
Percentages
Control	86.881	66.4389	71.6238
Control Unattached	13.119	33.5611	28.3762
Actin-Depleted Attached	24.7585	19.4264	23.6066
Actin-Depleted Unattached	75.2415	80.5736	76.3934
Two-sided Chi-square test statistics with Yates' correction
Replicate 1	X2 (1, N=4269000)=1683251, P<.0001.
Replicate 2	X2 (1, N=4708500)=991308, P<.0001.
Replicate 3	X2 (1, N=1854000)=382673, P<.0001.
