## Supplementary material for "Disc and Actin-Associated Protein 1 Influence Attachment in the Intestinal Parasite *Giardia lamblia*": Table S4

### Sheet: Sheet1
Number of microspheres per cell
dCas9-CTRL	dCas9+sgRNA392-411
0	0
0	0
0	0		A Mann-Whitney test, indicated that this difference was statistically significant U(NdCas9-CTRL=65, NdCas9+392-411=39)=1.51, P=.0101
0	0
0	0
0	0
0	0
0	0
0	0
0	0
0	0
0	0
0	0
0	0
0	0
0	0
0	1
0	1
0	1
0	0
0	4
0	0
0	0
0	0
0	0
0	2
0	0
0	0
0	0
0	1
0	1
0	1
0	0
0	0
0	0
0	0
0	2
0	0
0	0
0	0
0
0
0
0
0
0
0
0
0
1
0
0
0
0
1
0
1
0
0
0
0
2
0
0
0
